# Using predictive machine learning models for drug response simulation by calibrating patient-specific pathway signatures

**DOI:** 10.1101/2020.12.06.413435

**Authors:** Sepehr Golriz Khatami, Sarah Mubeen, Vinay Srinivas Bharadhwaj, Alpha Tom Kodamullil, Martin Hofmann-Apitius, Daniel Domingo-Fernández

## Abstract

The utility of pathway signatures lies in their capability to determine whether a specific pathway or biological process is dysregulated in a given patient. These signatures have been widely used in machine learning (ML) methods for a variety of applications including precision medicine, drug repurposing, and drug discovery. In this work, we leverage highly predictive ML models for drug response simulation in individual patients by calibrating the pathway activity scores of disease samples. Using these ML models and a novel scoring algorithm to modify the signatures of patients, we evaluate whether a given sample that was formerly classified as diseased, could be predicted as normal following drug treatment simulation. We then use this technique as a proxy for the identification of potential drug candidates. Furthermore, we demonstrate the ability of our methodology to successfully identify approved and clinically investigated drugs for three different cancers. We also show how this approach can deconvolute a drugs’ mechanism of action and propose combination therapies. Taken together, our methodology could be promising to support clinical decision-making in personalized medicine by simulating a drugs’ effect on a given patient.
