## Supplementary File 2 for "Using predictive machine learning models for drug response simulation by calibrating patient-specific pathway signatures"

### Sheet: BRCA
Kegg_id	Pathway name	Cluster	Position
hsa04070	Phosphatidylinositol signaling system		0
hsa00562	Inositol phosphate Metabolic pathway		1
hsa04071	Sphingolipid signaling pathway		2
hsa00790	Folate biosynthesis		3
hsa04750	Inflammatory mediator regulation of TRP channels		4
hsa04152	AMPK signaling pathway		5
hsa04742	Taste transduction		6
hsa04270	Vascular smooth muscle contraction		7
hsa04022	cGMP PKG signaling pathway		8
hsa04970	Salivary secretion		9
hsa04261	Adrenergic signaling in cardiomyocytes		10
hsa04924	Renin secretion		11
hsa04923	Regulation of lipolysis in adipocytes		12
hsa05414	Dilated cardiomyopathy		13
hsa04213	Longevity regulating pathway	Cell growth related pathways	14
hsa04110	Cell cycle		15
hsa04330	Notch signaling pathway		16
hsa04919	Thyroid hormone signaling pathway		17
hsa05016	Huntington disease	Disease pathways	18
hsa05165	Human papillomavirus infection		19
hsa05169	Epstein Barr virus infection		20
hsa05200	Pathways in cancer		21
hsa05202	Transcriptional misregulation in cancer		22
hsa05203	Viral carcinogenesis		23
hsa05206	MicroRNAs in cancer		24
hsa05220	Chronic myeloid leukemia		25
hsa00650	Butanoate Metabolic pathway		26
hsa00250	Alanine, aspartate and glutamate Metabolic pathway		27
hsa04727	GABAergic synapse	Neurotransmitter related pathways	28
hsa04723	Retrograde endocannabinoid signaling		29
hsa05033	Nicotine addiction		30
hsa04726	Serotonergic synapse		31
hsa00983	Drug Metabolic pathway other enzymes	Metabolic pathways	32
hsa00480	Glutathione Metabolic pathway		33
hsa03030	DNA replication		34
hsa04115	p53 signaling pathway		35
hsa00230	Purine Metabolic pathway		36
hsa01100	Metabolic pathways		37
hsa00240	Pyrimidine Metabolic pathway		38
hsa01523	Antifolate resistance		39
hsa00670	One carbon pool by folate		40
hsa05032	Morphine addiction		41
hsa04080	Neuroactive ligand receptor interaction		42
hsa04024	cAMP signaling pathway		43
hsa04020	Calcium signaling pathway		44
hsa04540	Gap junction		45
hsa05012	Parkinson disease	Disease pathways	46
hsa04015	Rap1 signaling pathway		47
hsa05030	Cocaine addiction		48
hsa04728	Dopaminergic synapse		49
hsa05034	Alcoholism		50
hsa05031	Amphetamine addiction		51

### Sheet: LIHC
Kegg_id	Pathway name	Cluster	Position
hsa04144	Endocytosis		0
hsa05120	Epithelial cell signaling		1
hsa04630	JAK STAT signaling pathway		2
hsa04020	Calcium signaling pathway		3
hsa04520	Adherens junction		4
hsa05206	MicroRNAs in cancer	Disease pathways	5
hsa05165	Human papillomavirus infection		6
hsa05200	Pathways in cancer		7
hsa04012	ErbB signaling pathway		8
hsa04014	Ras signaling pathway		9
hsa05230	Central carbon Metabolic pathway in cancer		10
hsa04810	Regulation of actin cytoskeleton		11
hsa04510	Focal adhesion		12
hsa04151	PI3K Akt signaling pathway	MAPK and mTOR siganling pathways	13
hsa04010	MAPK signaling pathway		14
hsa04072	Phospholipase D signaling pathway		15
hsa05223	Non small cell lung cancer	Disease pathways	16
hsa05205	Proteoglycans in cancer		17
hsa05163	Human cytomegalovirus infection		18
hsa01522	Endocrine resistance		19
hsa04912	GnRH signaling pathway		20
hsa04066	HIF 1 signaling pathway		21
hsa04068	FoxO signaling pathway		22
hsa05226	Gastric cancer	Disease pathways	23
hsa05225	Hepatocellular carcinoma		24
hsa05213	Endometrial cancer		25
hsa05212	Pancreatic cancer		26
hsa05210	Colorectal cancer		27
hsa05160	Hepatitis C		28
hsa04928	Parathyroid hormone synthesis, secretion and action		29
hsa04934	Cushing syndrome		30
hsa05231	Choline Metabolic pathway in cancer		31
hsa05224	Breast cancer		32
hsa05218	Melanoma		33
hsa05215	Prostate cancer		34
hsa05214	Glioma		35
hsa04540	Gap junction		36
hsa01521	EGFR tyrosine kinase inhibitor resistance		37
hsa04015	Rap1 signaling pathway		38
hsa05219	Bladder cancer		39
hsa04926	Relaxin signaling pathway	Hormone signaling pathways	40
hsa04915	Estrogen signaling pathway		41
hsa04921	Oxytocin signaling pathway		42
hsa04722	Neurotrophin signaling pathway		43
hsa05220	Chronic myeloid leukemia		44
hsa04910	Insulin signaling pathway		45
hsa04022	cGMP PKG signaling pathway		46
hsa04150	mTOR signaling pathway		47
hsa05216	Thyroid cancer		48
hsa05161	Hepatitis B		49
hsa04062	Chemokine signaling pathway		50
hsa04370	VEGF signaling pathway		51
hsa04917	Prolactin signaling pathway		52
hsa05167	Kaposi sarcoma associated herpesvirus infection		53
hsa04668	TNF signaling pathway		54
hsa04114	Oocyte meiosis		55
hsa04620	Toll like receptor signaling pathway		56
hsa05166	Human T cell leukemia virus 1 infection		57
hsa05020	Prion diseases		58
hsa04380	Osteoclast differentiation		59
hsa04725	Cholinergic synapse		60
hsa04210	Apoptosis		61
hsa05170	Human immunodeficiency virus 1 infection		62
hsa05164	Influenza A		63
hsa04914	Progesterone mediated oocyte maturation		64
hsa04726	Serotonergic synapse		65
hsa04720	Long term potentiation		66
hsa04550	Signaling pathways regulating pluripotency of stem cells		67
hsa04371	Apelin signaling pathway		68
hsa04270	Vascular smooth muscle contraction		69
hsa04218	Cellular senescence		70
hsa04024	cAMP signaling pathway		71
hsa04140	Autophagy		72
hsa04916	Melanogenesis		73
hsa05221	Acute myeloid leukemia		74
hsa04650	Natural killer cell mediated cytotoxicity	Immune signaling pathways	75
hsa04730	Long term potentiation		76
hsa04666	Fc gamma R mediated phagocytosis		77
hsa04664	Fc epsilon RI signaling pathway		78
hsa04662	B cell receptor signaling pathway		79
hsa04071	Sphingolipid signaling pathway		80
hsa04660	T cell receptor signaling pathway		81
hsa04919	Thyroid hormone signaling pathway		82
hsa05034	Alcoholism	Disease pathways	83
hsa05202	Transcriptional misregulation in cancer		84
hsa04213	Longevity regulating pathway		85
hsa04640	Hematopoietic cell lineage		86
hsa04960	Aldosterone regulated sodium reabsorption		87
hsa04932	Non alcoholic fatty liver disease	Disease pathways	88
hsa04931	Insulin resistance		89
hsa04930	Type II diabetes mellitus		90
hsa04923	Regulation of lipolysis in adipocytes		91
hsa04913	Ovarian steroidogenesis		92
hsa04152	AMPK signaling pathway		93
hsa04211	Longevity regulating pathway		94
hsa04360	Axon guidance		95
hsa04110	Cell cycle		96
hsa05131	Shigellosis	Disease pathways	97
hsa05130	Pathogenic Escherichia coli infection		98
hsa05416	Viral myocarditis		99
hsa01100	Metabolic pathways	Metabolic pathways	100
hsa04115	p53 signaling pathway		101
hsa03030	DNA replication		102
hsa00983	Drug Metabolic pathway other enzymes		103
hsa00480	Glutathione Metabolic pathway		104
hsa00230	Purine Metabolic pathway		105
hsa00240	Pyrimidine Metabolic pathway		106
hsa01524	Platinum drug resistance		107
hsa04530	Tight junction		108
hsa00250	Alanine, aspartate and glutamate Metabolic pathway		109
hsa00650	Butanoate Metabolic pathway		110
hsa05031	Amphetamine addiction	Disease pathways	111
hsa04330	Notch signaling pathway		112
hsa05016	Huntington disease		113
hsa05169	Epstein Barr virus infection		114
hsa05203	Viral carcinogenesis		115
hsa05222	Small cell lung cancer		116
hsa04670	Leukocyte transendothelial migration		117
hsa05146	Amoebiasis		118
hsa05418	Fluid shear stress and atherosclerosis		119
hsa05323	Rheumatoid arthritis		120
hsa04625	C type lectin receptor signaling pathway		121
hsa05152	Tuberculosis		122
hsa05340	Primary immunodeficiency		123
hsa05162	Measles		124
hsa04659	Th17 cell differentiation		125
hsa04064	NF kappa B signaling pathway		126
hsa04658	Th1 and Th2 cell differentiation		127
hsa04750	Inflammatory mediator regulation of TRP channels		128
hsa05100	Bacterial invasion of epithelial cells		129
hsa04727	GABAergic synapse		130
hsa04137	Mitophagy		131
hsa04611	Platelet activation		132

### Sheet: PRAD
Kegg_id	Pathway name	Cluster	Position
hsa05200	Pathways in cancer		0
hsa04919	Thyroid hormone signaling pathway	Hormone signaling pathways	1
hsa04917	Prolactin signaling pathway		2
hsa01522	Endocrine resistance		3
hsa04961	Endocrine and other factor regulated calcium reabsorption		4
hsa05205	Proteoglycans in cancer		5
hsa05224	Breast cancer		6
hsa04915	Estrogen signaling pathway	Hormone and fluid secretion	7
hsa04911	Insulin secretion		8
hsa04270	Vascular smooth muscle contraction		9
hsa04924	Renin secretion		10
hsa04970	Salivary secretion		11
hsa04972	Pancreatic secretion		12
hsa04710	Circadian rhythm		13
hsa04310	Wnt signaling pathway		14
hsa04060	Cytokine cytokine receptor interaction		15
hsa04020	Calcium signaling pathway		16
hsa04062	Chemokine signaling pathway		17
hsa04144	Endocytosis		18
hsa04360	Axon guidance		19
hsa04670	Leukocyte transendothelial migration		20
hsa04672	Intestinal immune network for IgA production		21
hsa04810	Regulation of actin cytoskeleton		22
hsa05163	Human cytomegalovirus infection	Disease pathways	23
hsa05167	Kaposi sarcoma associated herpesvirus infection		24
hsa05170	Human immunodeficiency virus 1 infection		25
hsa05203	Viral carcinogenesis		26
hsa04110	Cell cycle		27
hsa00650	Butanoate Metabolic pathway		28
hsa04213	Longevity regulating pathway		29
hsa04330	Notch signaling pathway		30
hsa05031	Amphetamine addiction	Disease pathways	31
hsa05034	Alcoholism		32
hsa05165	Human papillomavirus infection		33
hsa05169	Epstein Barr virus infection		34
hsa05206	MicroRNAs in cancer		35
hsa05220	Chronic myeloid leukemia		36
hsa05016	Huntington disease		37
hsa00910	Nitrogen Metabolic pathway	Metabolic pathways	38
hsa00220	Arginine biosynthesis		39
hsa01200	Carbon Metabolic pathway		40
hsa01230	Biosynthesis of amino acids		41
hsa01100	Metabolic pathways		42
hsa00250	Alanine, aspartate and glutamate Metabolic pathway		43
hsa04932	Non alcoholic fatty liver disease		44
hsa04151	PI3K Akt signaling pathway		45
hsa04976	Bile secretion		46
hsa05160	Hepatitis C		47
hsa04211	Longevity regulating pathway		48
hsa04152	AMPK signaling pathway		49
hsa04380	Osteoclast differentiation		50
hsa04714	Thermogenesis		51
hsa04928	Parathyroid hormone synthesis, secretion and action		52
hsa04920	Adipocytokine signaling pathway		53
hsa05216	Thyroid cancer		54
hsa03320	PPAR signaling pathway		55
hsa05032	Morphine addiction		56
hsa04071	Sphingolipid signaling pathway		57
hsa04022	cGMP PKG signaling pathway		58
hsa04914	Progesterone mediated oocyte maturation		59
hsa04114	Oocyte meiosis		60
hsa04960	Aldosterone regulated sodium reabsorption		61
hsa05222	Small cell lung cancer	Disease pathways	62
hsa04659	Th17 cell differentiation		63
hsa05223	Non small cell lung cancer		64
hsa05226	Gastric cancer		65
hsa05202	Transcriptional misregulation in cancer		66
hsa05221	Acute myeloid leukemia		67
